# An efficient *in vivo*-inducible CRISPR interference system for group A *Streptococcus* genetic analysis and pathogenesis studies

**DOI:** 10.1101/2024.02.22.581527

**Authors:** Elisabet Bjånes, Alexandra Stream, Axel B. Janssen, Paddy S. Gibson, Afonso M. Bravo, Samira Dahesh, Jonathon L. Baker, Andrew Varble, Victor Nizet, Jan-Willem Veening

**Author notes:** Contributed equally (Elisabet Bjånes, Alexandra Stream). Correspondence to Jan-Willem Veening, or Victor Nizet.

## Abstract

While genome-wide transposon mutagenesis screens have identified numerous essential genes in the significant human pathogen *Streptococcus pyogenes* (group A *Streptococcus* or GAS), many of their functions remain elusive. This knowledge gap is attributed in part to the limited molecular toolbox for controlling GAS gene expression and the bacterium’s poor genetic transformability. CRISPR interference (CRISPRi), using catalytically inactive GAS Cas9 (dCas9), is a powerful approach to specifically repress gene expression in both bacteria and eukaryotes, but ironically has never been harnessed for controlled gene expression in GAS. In this study, we present a highly transformable and fully virulent serotype M1T1 GAS strain and introduce a doxycycline-inducible CRISPRi system for efficient repression of bacterial gene expression. We demonstrate highly efficient, oligo-based sgRNA cloning directly to GAS, enabling the construction of a gene knockdown strain in just two days, in contrast to the several weeks typically required. The system is shown to be titratable and functional both *in vitro* and *in vivo* using a murine model of GAS infection. Furthermore, we provide direct *in vivo* evidence that the expression of the conserved cell division gene *ftsZ* is essential for GAS virulence, highlighting its promise as a target for emerging FtsZ-inhibitors. Finally, we introduce SpyBrowse (https://veeninglab.com/SpyBrowse), a comprehensive and user-friendly online resource for visually inspecting and exploring GAS genetic features. The tools and methodologies described in this work are poised to facilitate fundamental research in GAS, contribute to vaccine development, and aid in the discovery of antibiotic targets.

**Significance statement:** While GAS remains a predominant cause of bacterial infections worldwide, there are limited genetic tools available to study its basic cell biology. Here, we bridge this gap by creating a highly transformable, fully virulent M1T1 GAS strain. In addition, we established a tight and titratable doxycycline-inducible system and developed CRISPR interference for controlled gene expression in GAS. We show that CRISPRi is functional *in vivo* in a mouse infection model. Additionally, we present SpyBrowse, an intuitive and accessible genome browser (https://veeninglab.com/SpyBrowse). Overall, this work overcomes significant technical challenges of working with GAS, and together with SpyBrowse, represents a valuable resource for researchers in the GAS field.
