## Supplemental Table S2 for "An efficient *in vivo*-inducible CRISPR interference system for group A *Streptococcus* genetic analysis and pathogenesis studies"

### Sheet: Table S3 Oligonucleotides
Primer name	Sequence (5-->3)
ONV1	agcaggtgcattgaatgccttactagaagc
ONV2	CAATGGCACCTGCCACAatctgatacttctattctactctgactgcaaacc
ONV3	CAATGGCACCTGCGGAAagatcctcgagctctagatcttaagcttgat
ONV4	CAATGGCACCTGCGGAAgcatggcgcgcttaccaattagaatgaatat
ONV5	CAATGGCACCTGCCCATatgcaacattgccgatgataacttgagaaagag
ONV6	gcaggaaccttctcaacaatttgctcaaga
ONV9	GTTGAGCACCTGCGCAAGGgatacttctattctactctgactgcaaacca
ONV10	GTTGAGCACCTGCTTGGtcCCAGATCATGGCTAGAAAGCTTCTAGCAAA
ONV11	GTTGAGCACCTGCTTGGtgGCGACCTGTACAGTTACCATACGTAGGTGT
ONV12	GTTGAGCACCTGCCTGAGCcaacattgccgatgataacttgagaaagag
ONV21	TTTGCCGGTCTCCTGCgctgagattaaagataaaggtattggtaaa
ONV22	TTTGCCGGTCTCCGGagcgctctcatattataaaagccagtcatt
ONV23	TTTGCCGGTCTCCctCCAGGCATCAAATAAAACGAAAGGCTCAGT
ONV24	TTTGCCGGTCTCCcGCATTTAGAATAGGCGCGCCTGAATTCGAG
ONV29	AGGAAAATAGATGAGTTTACTTATTAAACTGAGCTATCAATAGCA
ONV30	TATTAGGTCTCATTTTAATCCCCATTCGACATGATATAGTAATATTAT ATCATTGG
ONV31	TATTAGGTCTCACCTATTATTTCCTCCCGTTAAATAATAGATAACTAT TAAAAATAGACA
ONV32	TATTAGGTCTCAAAAAGTAGGAGGAAAATTAATGAACAAAAATATAAA ATATTCTCAAAACT
ONV33	TATTAGGTCTCATAGGAAAGGAAAGAGATGACAAAATCTAAACAGC
ONV34	TCCTCTGCCATGTGAGTCCTTTCT
ONV60	TATATTCATCAATCATACGATTAA
ONV61	AAACTTAATCGTATGATTGATGAA
ONV66	TATACTTATCGACCTTTAATAGAC
ONV67	AAACGTCTATTAAAGGTCGATAAG
ONV72	TATAAGATCTTCTATAACTTCCCT
ONV73	AAACAGGGAAGTTATAGAAGATCT
ONV74	tataCATACAAGTCGATAGAAGAT
ONV75	aaacATCTTCTATCGACTTGTATG
ONV76	ccatgttatcttcttctcctttgc
ONV77	ggaatggatgagctttacaaataac
ONV92	ggaattgtcagataggcctaatgac
